# Constitutive expression of full-length or partial of *SOC1* genes for yield enhancement in tomato

**DOI:** 10.1101/2025.06.03.657751

**Authors:** Gharbia H. Danial, Jirapa Jaikham, Guo-qing Song

## Abstract

Manipulating the expression of flowering pathway genes holds potential for regulating tomato fruit productivity. *SUPPRESSOR OF OVEREXPRESSION OF CONSTANS 1* (*SOC1*) is a MADS-box gene that serves as a key integrator in the flowering pathway. In this study, two full-length *SOC1* genes cloned from maize (*ZmSOC1*) and soybean (*GmSOC1*), along with a partial *SOC1* gene from blueberry (*VcSOC1K*, containing the K-domain), were individually transformed into tomato for constitutive expression. Phenotypically, the expression of *VcSOC1K* and *ZmSOC1*, but not *GmSOC1*, led to early flowering. Most transgenic lines for all three constructs exhibited a significant increase in fruit number per plant. More importantly, compared to non-transgenic plants, all three constructs resulted in varying degrees of increased fruit production per plant, primarily through enhanced branching. At the transcriptomic level, comparative analysis of *GmSOC1* revealed the broader impact of the transformed genes. The increased expression of *CLF* and *EZA1* appears to explain the unchanged flowering time of the *GmSOC1* transgenic plants, while the repressed expression of *DWARF* genes likely contributes to enhanced branching. Additionally, numerous genes associated with biotic and abiotic stress tolerance displayed differential expression. These findings demonstrate that constitutive expression of either full-length or partial *SOC1* has the potential to enhance tomato fruit production by modulating multiple pathways, at least at the transcript levels.
