## Supplemental Table 1 for "Constitutive expression of full-length or partial of *SOC1* genes for yield enhancement in tomato"

### Sheet: Table S1
Table S1 PCR and qRT-PCR primers
Gene	Primer name	Primer sequence (5’ to 3’)	Primer pair: PCR product size (bp) or transcript ID
	35S_F	TGACGCACAATCCCACTATC
ZmSOC1	MK_R	GCCTGACCTGACCGCCACTGC	35S_F, MK_R: 786
GmSOC1	GmK_R1	CTAGATAGACCTGGGTAGTCC	35S_F, GmK_R1:730
VcSOC1K	BBSOC1_R2	TCAGGCGGTCCGATGAAT	35S_F, BBSOC2_R2: 527
hph	hph_F	GCTGGGGCGTCGGTTTCCACTATCG
hph	hph_R	CGCATAACAGCGGTCATTGACTGGAGC	hph_F, hph_R: 375
ACT12_SOLTU	ACT12 FWD Set 5	GCGCGACATGAAAGAGAAAC	TRINITY_DN938_c0_g2_i1
ACT12_SOLTU	ACT12 REV Set 5	CCTCTCTGCTCCAATGGTAATC	TRINITY_DN938_c0_g2_i1
CKX7_ARATH	CKX7 FWD Set 1	TTTGACCCGACCCATTTACC	TRINITY_DN19028_c0_g3_i5
CKX7_ARATH	CKX7 REV Set 1	AAGAGGGAGGGAGACAGATTTA	TRINITY_DN19028_c0_g3_i5
CLF_ARATH	CLF FWD Set 2	GGATTTCTGAGAGGAAGGATCAA	TRINITY_DN5578_c0_g1_i18
CLF_ARATH	CLF REV Set 2	TCACAGCAGGTCCCATTTAC	TRINITY_DN5578_c0_g1_i18
KAO2_ARATH	KAO2 FWD Set 1	GCCAATTAATCTCCCAGGATTTG	TRINITY_DN12194_c0_g1_i1
KAO2_ARATH	KAO2 REV Set 1	CATCCTTCATGGCTTCTCTTCT	TRINITY_DN12194_c0_g1_i1
SOC1_ARATH	SOC1 FWD Set 1	CAGAAGACGGCATACGAGATAC	TRINITY_DN7_c0_g1_i17 (SLTM3)
SOC1_ARATH	SOC1 REV Set 1	GAGAGAGAGAGATAAGCAAAGAGAAA	TRINITY_DN7_c0_g1_i17 (SLTM3)
ST7R_ARATH	ST7R FWD Set 1	GAGAGTTGGAGAACCACGTTAG	TRINITY_DN180_c0_g2_i4
ST7R_ARATH	ST7R REV Set 1	GATAACTCGGCCACTGCTAAT	TRINITY_DN180_c0_g2_i4
SUC4_ARATH	SUC4 FWD Set 5	TCTCTGGGAGTTGTTTGGTATTT	TRINITY_DN3786_c0_g1_i10
SUC4_ARATH	SUC4 REV Set 5	CTCGACCAAACCAGTCAGTATC	TRINITY_DN3786_c0_g1_i10
